# Hydraulic adjustments of Scots pine colonizing a harsh environment on volcano slopes

**DOI:** 10.1101/2023.02.22.528520

**Authors:** Têtè Sévérien Barigah, Fernanda Dos Santos Farnese, Paulo De Menezes Silva, Paul Humbert, Mustapha Ennajeh, Jérôme Ngao, Eric Badel, Hervé Cochard, Stephane Herbette

**Affiliations:** Université Clermont Auvergne, INRAE, PIAF, 63000 Clermont-Ferrand, France; Laboratory of Plant Stress Physiology, Instituto Federal de Educação, Ciência e Tecnologia Goiano, Campus Rio Verde, 75906□820 Rio Verde, GO, Brazil; Laboratory of Biodiversity and Valorization of Bioresources in Arid Zones, Faculty of Sciences of Gabes-City Erriadh, Zrig, Gabes 6072, Tunisia

**Keywords:** Acclimation, embolism, mortality, pioneer species, Scots pine, water stress

## Abstract

The ability of trees to survive and naturally regenerate in increasing drought conditions will depend on their capacity to vary key hydraulic and morphological traits that increase drought tolerance. Despite many studies investigating variability in these drought-tolerant traits, there has been limited investigation into this variability under recurrent severe drought conditions since the establishment phase.

We investigated the long-term hydraulic and leaf trait adjustments of Scots pine trees settled in an abandoned slag quarry by comparing them across three different topographic positions inducing contrasted effects on growth and development. We measured xylem and foliar traits to compare the water status of trees according to tree location and to evaluate the respective risk for xylem hydraulic failure using the soil-plant hydraulic model *SurEau*.

Compared to upslope and downslope trees, slope trees exhibited lower growth, vulnerability to embolism, specific hydraulic conductivity and photosynthetic pigment contents, as well as higher water potential at turgor loss point and midday water potentials. The hydraulic adjustments of trees settled on slag slopes reduced the risk for hydraulic failure and thus prevented an increase in embolism compared to downslope and upslope trees. These results suggest a prioritization of hydraulic safety over growth in Scots pine developed in a harsh environment, resulting in a dwarf phenotype.
