## Supplementary material for "Hydraulic adjustments of Scots pine colonizing a harsh environment on volcano slopes": Exhaustive list of variables used for SurEau simulations

### Sheet: SurEau
Sureau v 24-08-2022		Downslople	Slope	Upslope
Climatic conditions	T_air_min, °C	15	15	15
	T_air_max, °C	23	23	23
	RH_air_min, %	40	40	40
	RH_air_max, %	80	80	80
	PAR_MAX, µmol/m2/s	1500	1500	1500
	Wind, m/s	1	1	1
	Time Tmax, h	12	12	12
	Time Rhmax, h	2	2	2
Tree morphology
Roots
Root distribution; %	Soil layer 1	0.739941	0.739941	0.739941
	Soil layer 2	0.192428	0.192428	0.192428
	Soil layer 3	0.0676306	0.0676306	0.0676306
Fine root length	m	11250.6	250.191	3000.06
Fine root diam	m	0.001	0.001	0.001
Total root area	m2	38.8795	0.8646	10.3675
Fine root area	m2	35.345	0.786	9.425
Fine root diameter	m	0.001	0.001	0.001
Root symplasmic water content	kg	13.2536	0.106029	1.73181
Root apoplasmic water content	kg	26.5072	0.212058	3.46361
Root apoplasmic fraction	%	0.4	0.4	0.4
Root symplasmic fraction	%	0.2	0.2	0.2
Trunk
Trunk length	m	3.5	0.5	2
Trunk dbh	m	0.15	0.03	0.07
Trunk apoplasmic fraction, %	%	0.4	0.4	0.4
Trunk symplasmic fraction, %	%	0.2	0.2	0.2
Trunk sapwood fraction	%	0.5	0.5	0.5
Trunk area	m2	1.64934	0.047124	0.439824
Trunk symplasmic water content	kg	9.27754	0.0530145	1.15454
Trunk apoplasmic water content	kg	18.5551	0.106029	2.30908
Canopy
Crown diameter	m	3	1	2
Branch distribution, %	Upper layer	0.333333	0.333333	0.333333
	Middle layer	0.333333	0.333333	0.333333
	Lower layer	0.333333	0.333333	0.333333
Branch length	m	1.5	0.5	1
Branch apoplasmic fraction, %	%	0.167578	0.157562	0.159354
Branch symplasmic fraction, %	%	0.167578	0.157562	0.159354
Branch area,	m2	3.5345	0.0786	0.9425
Branch apoplasmic water content	kg	3.97609	0.0530145	0.577269
Branch symplasmic water content	kg	7.95217	0.106029	1.15454
Leaves
Characteristic size	mm	1	1	1
Leaf angle/horizon, degree	Upper layer	45	45	45
	Middle layer	20	20	20
	Lower layer	15	15	15
Leaf Area	m2	35.345	0.786	9.425
Leaf Area Index	m2/m2	5	1	3
Leaf succulence	g H2O/m2	173.131	114.06	183.037
Leaf apoplasmic fraction	%	0.442774	0.458807	0.396032
LMA	g /m2	123.778	91.7936	147.601
Crown aerodynamic conductance	mmol/m2/s	1000	1000	1000
Maximal stomatal conductance	Upper layer	100	100	100
mmol/m2/s	Middle layer	43.4578	84.6374	60.6524
	Lower lauer	18.8858	71.6349	36.7872
gs at night	mmol/m2/s	10	10	10
Leaf residual conductance	mmol/m2/s	1.69128	1.46323	2.436
Branch bark conductance	mmol/m2/s	1.69128	1.46323	2.436
Trunk bark conductanc	mmol/m2/s	1.69128	1.46323	2.436
Canopy light extinction coefficient	%	0.5	0.5	0.5
PV curve parameters
Modulus of elasticity, MPa	Leaf	3.14506	3.99136	4.48321
	Branch symplasm	3.14506	3.99136	4.48321
	Trunk symplasm	3.14506	3.99136	4.48321
	Root symplasm	3.14506	3.99136	4.48321
P0, MPa	Leaf	-1.24822	-1.27148	-1.37464
	Branch symplasm	-1.24822	-1.27148	-1.37464
	Trunk symplasm	-1.24822	-1.27148	-1.37464
	Root symplasm	-1.24822	-1.27148	-1.37464
Hydraulic Conductances
Leaf Specific Conductances	mmol s-1 Mpa-1 m-2	3.46332	6.47978	3.88381
Branch apoplasmic conductance	mmol/s/Mpa	306.028	12.7328	91.5122
Trunk apoplasmic conductance	mmol/s/Mpa	1224.11	50.9311	366.049
Root apoplasmic conductance	mmol/s/Mpa	244.822	10.1862	73.2098
Leaf symplasmic specific conductance	mmol s-1 Mpa-1 m-2	3.46332	6.47978	3.88381
Branch symplasmic specific conductance	mmol s-1 Mpa-1 m-2	3	3	3
Trunk symplasmic specific conductance	mmol s-1 Mpa-1 m-2	3	3	3
Root symplasmic specific conductance	mmol s-1 Mpa-1 m-2	1.73166	3.23989	1.9419
Vulnerability curve parameters
P50, MPa	Leaf, upper layer	-3.25	-3.7	-3.49
	Leaf, middle layer	-3.25	-3.7	-3.49
	Leaf, lower layer	-3.25	-3.7	-3.49
	Branch upper layer	-3.25	-3.7	-3.49
	Branch middle layer	-3.25	-3.7	-3.49
	Branch lower layer	-3.25	-3.7	-3.49
	Trunk	-3.25	-3.7	-3.49
	Root	-3.25	-3.7	-3.49
slope, %Mpa	Leaf, upper layer	97.56	93.9	71.73
	Leaf, middle layer	97.56	93.9	71.73
	Leaf, lower layer	97.56	93.9	71.73
	Branch upper layer	97.56	93.9	71.73
	Branch middle layer	97.56	93.9	71.73
	Branch lower layer	97.56	93.9	71.73
	Trunk	97.56	93.9	71.73
	Root	97.56	93.9	71.73
Specific Apoplasmic Capacitance	C_Leaf_Apo_A	0.005	0.005	0.005
kg/MPa/dm3	C_Branch_Apo_A	0.001	0.001	0.001
	C_Trunk_Apo_A	0.001	0.001	0.001
	C_Root_Apo_A	0.001	0.001	0.001
Soil parameters	Soil_Depth, m	1.471	0.2944	0.8821
	Soil_Width, m	3	1	2
Soil layer distribution	Layer 1	0.333333	0.333333	0.333333
	Layer 2	0.333333	0.333333	0.333333
	Layer 3	0.333333	0.333333	0.333333
van Genuchten parameters	θsat	0.548	0.548	0.548
Layer_1	θres	0.079	0.079	0.079
	α	0.324	0.324	0.324
	n	2.186	2.186	2.186
	K_sat, mol/s/Mpa	6900	6900	6900
Layer_2	θsat	0.548	0.548	0.548
	θres	0.079	0.079	0.079
	α	0.324	0.324	0.324
	n	2.186	2.186	2.186
	K_sat, mol/s/Mpa	6900	6900	6900
Layer_3	θsat	0.548	0.548	0.548
	θres	0.079	0.079	0.079
	α	0.324	0.324	0.324
	n	2.186	2.186	2.186
	K_sat, mol/s/Mpa	6900	6900	6900
	L	0.5	0.5	0.5
Rock fraction, %	Layer 1	0	0	0
	Layer 2	0	0	0
	Layer 3	0	0	0
Soil Potential at Field capacity	kPa	2.81	2.81	2.81
Soil osmotic Potential	MPa	0	0	0
